# Identification of BAHD acyltransferases associated with acylinositol biosynthesis in *Solanum quitoense* (naranjilla)

**DOI:** 10.1101/2022.03.21.485185

**Authors:** Bryan J. Leong, Steven Hurney, Paul Fiesel, Thilani M. Anthony, Gaurav Moghe, A. Daniel Jones, Robert L. Last

## Abstract

Plants make a variety of specialized metabolites that can mediate interactions with animals, microbes and competitor plants. Understanding how plants synthesize these compounds enables studies of their biological roles by manipulating their synthesis *in vivo* as well as producing them *in vitro*. Acylsugars are a group of protective metabolites that accumulate in the trichomes of many Solanaceae family plants. Acylinositol biosynthesis is of interest because it appears to be restricted to a subgroup of species within the Solanum genus. Previous work characterized a triacylinositol acetyltransferase involved in acylinositol biosynthesis in the Andean fruit plant *Solanum quitoense* (lulo or naranjillo). We characterized three additional *S. quitoense* trichome expressed enzymes, and found that virus induced gene silencing of each caused changes in acylinositol accumulation. Surprisingly, the *in vitro* triacylinositol products of these enzymes are distinct from those that accumulate *in planta*. These enzymes, nonetheless, provide an opportunities to test the biological impact and properties of these triacylinositols *in vitro*.
