## Supplemental Tables 1-7 for "Identification of BAHD acyltransferases associated with acylinositol biosynthesis in *Solanum quitoense* (naranjilla)"

### Sheet: Table S1.
Plant sample	I3:22 response	I4:24 response	I3:24 response	I4:26 response	Leaf dry weight (mg)	I3:22 response/leaf dry weight	I4:24 response/leaf dry weight	I3:24 response/leaf dry weight	I4:26 response/leaf dry weight	Total acylsugar response	I3:22/I4:24 response ratio	I3:24/I4:26 response ratio
ASAT3H - P1 - Plant 1	2.043	26.359	1.281	3.393	3.6	0.5675	7.32194	0.355833	0.9425	9.18778	0.0775067	0.377542
ASAT3H - P1 - Plant 2	1.233	16.079	0.788	1.726	2.15	0.573488	7.4786	0.366512	0.802791	9.2214	0.0766839	0.456547
ASAT3H - P1 - Plant 3	0.834	15.12	0.543	0.643	4.96	0.168145	3.04839	0.109476	0.129637	3.45565	0.0551587	0.844479
ASAT3H - P1 - Plant 4	1.278	21.414	1.013	2.643	7.03	0.181792	3.04609	0.144097	0.37596	3.74794	0.0596806	0.383277
ASAT3H - P1 - Plant 5	0.642	9.523	0.409	0.933	1.98	0.324242	4.8096	0.206566	0.471212	5.81162	0.0674157	0.438371
ASAT3H - P1 - Plant 6	1.156	20.476	0.751	2.557	4.02	0.287562	5.09353	0.186816	0.63607	6.20398	0.0564563	0.293704
ASAT3H - P1 - Plant 7	0.731	11.413	0.471	1.565	3.28	0.222866	3.47957	0.143598	0.477134	4.32317	0.0640498	0.300958
ASAT3H - P1 - Plant 8	0.996	14.803	0.637	1.959	3.08	0.323377	4.80617	0.206818	0.636039	5.9724	0.0672837	0.325166
ASAT3H - P1 - Plant 9	1.442	19.053	0.939	2.445	3.84	0.375521	4.96172	0.244531	0.636719	6.21849	0.0756836	0.384049
ASAT3H - P1 - Plant 10	0.609	11.86	0.428	1.73	4.82	0.126349	2.46058	0.0887967	0.358921	3.03465	0.0513491	0.247399
ASAT3H - P1 - Plant 11	0.994	12.531	0.651	1.669	2.82	0.352482	4.44362	0.230851	0.591844	5.61879	0.0793233	0.390054
ASAT3H - P1 - Plant 12	0.444	5.15	0.322	0.788	0.35	1.26857	14.7143	0.92	2.25143	19.1543	0.0862136	0.408629
ASAT3H - P1 - Plant 13	0.381	8.434	0.257	1.175	4.28	0.0890187	1.97056	0.0600467	0.274533	2.39416	0.0451743	0.218723
ASAT3H - P1 - Plant 14	1.215	17.179	0.782	2.287	5.11	0.237769	3.36184	0.153033	0.447554	4.2002	0.0707259	0.341933
ASAT3H - P2 - Plant 1	0.538	10.923	0.403	1.593	3.37	0.159644	3.24125	0.119585	0.4727	3.99318	0.0492539	0.252982
ASAT3H - P2 - Plant 2	0.576	9.758	0.398	1.352	3.87	0.148837	2.52145	0.102842	0.349354	3.12248	0.0590285	0.294379
ASAT3H - P2 - Plant 3	0.984	12.8	0.608	1.786	4.2	0.234286	3.04762	0.144762	0.425238	3.8519	0.076875	0.340426
ASAT3H - P2 - Plant 4	0.643	10.01	0.39	1.304	3.31	0.19426	3.02417	0.117825	0.393958	3.73021	0.0642358	0.29908
ASAT3H - P2 - Plant 5	0.815	14.698	0.571	2.067	3.49	0.233524	4.21146	0.16361	0.592264	5.20086	0.0554497	0.276246
ASAT3H - P2 - Plant 6	1.406	17.425	0.823	2.112	4.33	0.324711	4.02425	0.190069	0.48776	5.02679	0.0806887	0.389678
ASAT3H - P2 - Plant 7	1.969	19.871	1.198	3.013	3.96	0.497222	5.01793	0.302525	0.760859	6.57854	0.0990891	0.39761
ASAT3H - P2 - Plant 8	2.677	35.838	1.703	4.87	6.9	0.387971	5.19391	0.246812	0.705797	6.53449	0.0746972	0.349692
ASAT3H - P2 - Plant 9	1.186	16.614	0.735	2.2	3.23	0.367183	5.14365	0.227554	0.681115	6.4195	0.0713856	0.334091
ASAT3H - P2 - Plant 10	1.25	15.459	0.911	2.282	2.64	0.473485	5.85568	0.345076	0.864394	7.53864	0.080859	0.399211
ASAT3H - P2 - Plant 11	0.311	6.316	0.228	0.935	0.59	0.527119	10.7051	0.386441	1.58475	13.2034	0.04924	0.24385
ASAT3H - P2 - Plant 12	1.076	12.677	0.634	1.615	2.54	0.423622	4.99094	0.249606	0.635827	6.3	0.0848781	0.39257
ASAT3H - P2 - Plant 13	0.256	4.786	0.171	0.792	1.01	0.253465	4.73861	0.169307	0.784158	5.94554	0.0534893	0.215909
ASAT3H - P2 - Plant 14	0.917	14.672	0.732	2.499	2.81	0.326335	5.22135	0.260498	0.889324	6.69751	0.0625	0.292917
ASAT3H - P2 - Plant 15	2.217	26.808	1.502	3.853	5.27	0.420683	5.08691	0.285009	0.73112	6.52372	0.0826992	0.389826
ASAT4H - P1 - Plant 1	0.672	2.968	0.323	0.33	2.52	0.266667	1.17778	0.128175	0.130952	1.70357	0.226415	0.978788
ASAT4H - P1 - Plant 2	0.707	5.002	0.381	0.61	1.48	0.477703	3.37973	0.257432	0.412162	4.52703	0.141343	0.62459
ASAT4H - P1 - Plant 3	0.463	1.916	0.223	0.224	0.52	0.890385	3.68462	0.428846	0.430769	5.43462	0.241649	0.995536
ASAT4H - P1 - Plant 4	0.378	1.515	0.204	0.146	1.39	0.271942	1.08993	0.146763	0.105036	1.61367	0.249505	1.39726
ASAT4H - P1 - Plant 5	0.237	0.827	0.123	0.095	1.54	0.153896	0.537013	0.0798701	0.0616883	0.832468	0.286578	1.29474
ASAT4H - P1 - Plant 6	0.362	1.155	0.189	0.118	1.43	0.253147	0.807692	0.132168	0.0825175	1.27552	0.31342	1.60169
ASAT4H - P1 - Plant 7	0.798	4.109	0.42	0.451	1	0.798	4.109	0.42	0.451	5.778	0.194208	0.931264
ASAT4H - P1 - Plant 8	0.679	7.203	0.406	0.882	1	0.679	7.203	0.406	0.882	9.17	0.0942663	0.460317
ASAT4H - P1 - Plant 9	1.016	13.445	0.728	1.742	1.61	0.631056	8.35093	0.452174	1.08199	10.5161	0.0755671	0.41791
ASAT4H - P1 - Plant 10	0.367	1.624	0.2	0.196	2.35	0.15617	0.691064	0.0851064	0.0834043	1.01574	0.225985	1.02041
ASAT4H - P1 - Plant 11	0.51	2.245	0.273	0.214	1.46	0.349315	1.53767	0.186986	0.146575	2.22055	0.227171	1.2757
ASAT4H - P1 - Plant 12	1.138	12.607	0.68	1.487	1.5	0.758667	8.40467	0.453333	0.991333	10.608	0.0902673	0.457297
ASAT4H - P1 - Plant 13	0.448	1.834	0.248	0.19	1.04	0.430769	1.76346	0.238462	0.182692	2.61538	0.244275	1.30526
ASAT4H - P1 - Plant 14	1.024	11.941	0.628	1.299	1.8	0.568889	6.63389	0.348889	0.721667	8.27333	0.085755	0.483449
ASAT4H - P1 - Plant 15	0.479	2.534	0.273	0.263	1.14	0.420175	2.22281	0.239474	0.230702	3.11316	0.189029	1.03802
ASAT4H - P2 - Plant 1	1.486	8.894	0.746	0.911	2.87	0.51777	3.09895	0.25993	0.317422	4.19408	0.167079	0.81888
ASAT4H - P2 - Plant 2	1.701	21.642	1.28	2.927	2.66	0.639474	8.13609	0.481203	1.10038	10.3571	0.0785972	0.437308
ASAT4H - P2 - Plant 3	1.435	12.559	0.69	1.162	3.68	0.389946	3.41277	0.1875	0.315761	4.30598	0.114261	0.593804
ASAT4H - P2 - Plant 4	1.988	19.079	1.217	2.324	3.42	0.581287	5.57865	0.355848	0.679532	7.19532	0.104198	0.523666
ASAT4H - P2 - Plant 5	2.152	10.937	1.09	0.963	2.53	0.850593	4.32292	0.43083	0.380632	5.98498	0.196763	1.13188
ASAT4H - P2 - Plant 6	1.778	20.093	0.848	2.169	3.93	0.452417	5.11272	0.215776	0.551908	6.33282	0.0884885	0.390964
ASAT4H - P2 - Plant 7	1.758	12.088	0.909	1.175	2.3	0.764348	5.25565	0.395217	0.51087	6.92609	0.145433	0.773617
ASAT4H - P2 - Plant 8	2.312	18.603	1.259	1.874	3.87	0.597416	4.80698	0.325323	0.484238	6.21395	0.124281	0.671825
ASAT4H - P2 - Plant 9	1.356	10.204	0.721	1.013	2.86	0.474126	3.56783	0.252098	0.354196	4.64825	0.132889	0.711747
ASAT4H - P2 - Plant 10	1.136	5.786	0.567	0.522	3.06	0.371242	1.89085	0.185294	0.170588	2.61797	0.196336	1.08621
ASAT4H - P2 - Plant 11	2.994	21.493	1.373	1.964	4.77	0.627673	4.50587	0.287841	0.41174	5.83312	0.139301	0.699084
ASAT4H - P2 - Plant 12	2.956	29.925	1.51	3.246	3.91	0.75601	7.65345	0.386189	0.830179	9.62583	0.0987803	0.465188
ASAT4H - P2 - Plant 13	1.546	10.702	0.708	0.974	2.9	0.533103	3.69034	0.244138	0.335862	4.80345	0.144459	0.726899
ASAT4H - P2 - Plant 14	2.318	19.086	1.246	1.959	4.39	0.528018	4.34761	0.283827	0.446241	5.60569	0.12145	0.636039
ASAT4H - P2 - Plant 15	1.319	10.075	0.617	0.929	3.27	0.403364	3.08104	0.188685	0.284098	3.95719	0.130918	0.664155
Empty vector - Plant 1	0.757	9.169	0.464	0.942	0.82	0.923171	11.1817	0.565854	1.14878	13.8195	0.0825608	0.492569
Empty vector - Plant 2	0.98	13.373	0.678	1.66	2.24	0.4375	5.97009	0.302679	0.741071	7.45134	0.073282	0.408434
Empty vector - Plant 3	1.283	14.168	0.864	1.69	2.04	0.628922	6.9451	0.423529	0.828431	8.82598	0.0905562	0.511243
Empty vector - Plant 4	1.558	19.48	1.109	2.53	2.38	0.654622	8.18487	0.465966	1.06303	10.3685	0.0799795	0.43834
Empty vector - Plant 5	0.975	12.473	0.68	1.479	1.51	0.645695	8.26026	0.450331	0.97947	10.3358	0.0781688	0.45977
Empty vector - Plant 6	1.547	19.757	1.056	2.438	2.96	0.522635	6.67466	0.356757	0.823649	8.3777	0.0783014	0.433142
Empty vector - Plant 7	1.093	13.858	0.765	1.639	2.43	0.449794	5.70288	0.314815	0.674486	7.14198	0.0788714	0.466748
Empty vector - Plant 8	1.309	17.82	0.904	2.094	2.31	0.566667	7.71429	0.391342	0.906494	9.57879	0.0734568	0.43171
Empty vector - Plant 9	1.072	13.508	0.778	1.852	1.98	0.541414	6.82222	0.392929	0.935354	8.69192	0.0793604	0.420086
Empty vector - Plant 10	1.092	12.673	0.768	1.751	1.68	0.65	7.54345	0.457143	1.04226	9.69286	0.0861674	0.438607
Empty vector - Plant 11	1.376	16.511	0.932	2.084	2.88	0.477778	5.73299	0.323611	0.723611	7.25799	0.0833384	0.447217
Empty vector - Plant 12	0.847	11.031	0.556	1.332	1.09	0.777064	10.1202	0.510092	1.22202	12.6294	0.0767836	0.417417
Empty vector - Plant 13	0.817	10.968	0.644	1.299	1.52	0.5375	7.21579	0.423684	0.854605	9.03158	0.0744894	0.495766
Empty vector - Plant 14	1.008	14.636	0.724	1.787	2.01	0.501493	7.28159	0.360199	0.889055	9.03234	0.0688713	0.405148

### Sheet: Table S2.
Plant sample	I3:22 response	I4:24 response	I3:24 response	I4:26 response	Leaf dry weight (mg)	I3:22 response/leaf dry weight	I4:24 response/leaf dry weight	I3:24 response/leaf dry weight	I4:26 response/leaf dry weight	Total acylsugar response	I3:22/I4:24 response ratio	I3:24/I4:26 response ratio
ASAT1H - P1 - Plant 1	0.522	18.582	0.728	2.573	7.29	0.0716049	2.54897	0.0998628	0.352949	3.07339	0.0280917	0.282938
ASAT1H - P1 - Plant 2	1.448	20.843	1.51	2.361	11.24	0.128826	1.85436	0.134342	0.210053	2.32758	0.0694718	0.63956
ASAT1H - P1 - Plant 3	1.909	26.706	1.594	2.388	8.56	0.223014	3.11986	0.186215	0.278972	3.80806	0.0714821	0.667504
ASAT1H - P1 - Plant 4	0.912	17.728	0.962	1.479	11.76	0.077551	1.50748	0.0818027	0.125765	1.7926	0.051444	0.650439
ASAT1H - P1 - Plant 5	0.73	23.951	0.784	1.859	8.35	0.0874251	2.86838	0.0938922	0.222635	3.27234	0.0304789	0.421732
ASAT1H - P1 - Plant 6	0.251	11.442	0.341	1.114	3.72	0.0674731	3.07581	0.0916667	0.299462	3.53441	0.0219367	0.306104
ASAT1H - P1 - Plant 7	0.648	13.626	0.8	1.346	7.91	0.0819216	1.72263	0.101138	0.170164	2.07585	0.0475561	0.594354
ASAT1H - P1 - Plant 8	0.933	12.452	0.909	0.787	6.48	0.143981	1.9216	0.140278	0.121451	2.32731	0.0749277	1.15502
ASAT1H - P1 - Plant 9	1.061	14.543	0.956	0.723	6.17	0.171961	2.35705	0.154943	0.11718	2.80113	0.0729561	1.32227
ASAT1H - P1 - Plant 10	0.938	17.404	1.005	1.369	7	0.134	2.48629	0.143571	0.195571	2.95943	0.0538957	0.734112
ASAT1H - P1 - Plant 11	0.441	12.928	0.639	0.778	9.04	0.0487832	1.43009	0.0706858	0.0860619	1.63562	0.034112	0.821337
ASAT1H - P1 - Plant 12	1.605	17.189	1.439	1.053	5.38	0.298327	3.19498	0.267472	0.195725	3.95651	0.0933737	1.36657
ASAT1H - P1 - Plant 13	0.729	13.867	0.838	0.496	8.97	0.0812709	1.54593	0.0934225	0.0552954	1.77592	0.0525709	1.68952
ASAT1H - P1 - Plant 14	2.085	18.435	1.618	0.652	6.5	0.320769	2.83615	0.248923	0.100308	3.50615	0.1131	2.4816
ASAT1H - P2 - Plant 1	0.797	10.952	0.763	0.206	8.68	0.0918203	1.26175	0.0879032	0.0237327	1.46521	0.0727721	3.70388
ASAT1H - P2 - Plant 2	1.119	12.755	0.851	0.333	7.49	0.149399	1.70294	0.113618	0.0444593	2.01041	0.0877303	2.55556
ASAT1H - P2 - Plant 3	0.843	12.242	0.787	0.119	10.15	0.0830542	1.20611	0.0775369	0.0117241	1.37842	0.0688613	6.61345
ASAT1H - P2 - Plant 4	0.748	12.265	0.673	0.445	5.89	0.126995	2.08234	0.114261	0.0755518	2.39915	0.0609865	1.51236
ASAT1H - P2 - Plant 5	0.814	13.849	0.789	0.485	5.34	0.152434	2.59345	0.147753	0.090824	2.98446	0.0587768	1.6268
ASAT1H - P2 - Plant 6	0.829	10.886	0.788	0.183	8.46	0.0979905	1.28676	0.0931442	0.0216312	1.49953	0.0761529	4.30601
ASAT1H - P2 - Plant 7	1.009	10.16	0.804	0.254	8.53	0.118288	1.19109	0.0942556	0.0297773	1.43341	0.099311	3.16535
ASAT1H - P2 - Plant 8	0.786	10.387	0.71	0.156	6.46	0.121672	1.60789	0.109907	0.0241486	1.86362	0.0756715	4.55128
ASAT1H - P2 - Plant 9	0.534	9.324	0.518	0.128	6.97	0.0766141	1.33773	0.0743185	0.0183644	1.50703	0.0572716	4.04688
ASAT1H - P2 - Plant 10	0.9	11.947	0.743	0.341	6.63	0.135747	1.80196	0.112066	0.0514329	2.10121	0.0753327	2.17889
ASAT1H - P2 - Plant 11	0.687	11.656	0.573	0.466	5.96	0.115268	1.9557	0.0961409	0.0781879	2.2453	0.0589396	1.22961
ASAT1H - P2 - Plant 12	1.264	16.485	1.194	0.725	9.73	0.129908	1.69424	0.122713	0.0745118	2.02138	0.0766758	1.6469
ASAT1H - P2 - Plant 13	1.43	17.333	1.332	0.426	8.25	0.173333	2.10097	0.161455	0.0516364	2.48739	0.0825016	3.12676
ASAT1H - P2 - Plant 14	0.732	13.056	0.694	0.565	5.05	0.14495	2.58535	0.137426	0.111881	2.9796	0.0560662	1.22832
ASAT1H - P2 - Plant 15	1.569	17.372	1.379	0.498	7.79	0.201412	2.23004	0.177022	0.0639281	2.6724	0.0903178	2.76908
Empty vector - Plant 1	2.413	19.748	1.933	0.447	9.44	0.255614	2.09195	0.204767	0.0473517	2.59968	0.12219	4.32438
Empty vector - Plant 2	2.058	16.864	1.544	0.598	5.38	0.382528	3.13457	0.286989	0.111152	3.91524	0.122035	2.58194
Empty vector - Plant 3	1.94	15.025	1.456	0.239	6.51	0.298003	2.30799	0.223656	0.0367127	2.86636	0.129118	6.09205
Empty vector - Plant 4	1.348	14.42	1.05	0.384	4.08	0.330392	3.53431	0.257353	0.0941176	4.21618	0.0934813	2.73438
Empty vector - Plant 5	5.728	35.563	4.414	2.636	9.58	0.597912	3.71221	0.460752	0.275157	5.04603	0.161066	1.67451
Empty vector - Plant 6	2.404	35.462	2.401	2.931	3.91	0.614834	9.06957	0.614066	0.749616	11.0481	0.0677909	0.819174
Empty vector - Plant 7	2.092	37.652	2.142	3.577	2.82	0.741844	13.3518	0.759574	1.26844	16.1216	0.0555615	0.598826
Empty vector - Plant 8	4.114	34.294	3.83	2.053	8.11	0.507275	4.22861	0.472256	0.253144	5.46128	0.119963	1.86556
Empty vector - Plant 9	4.896	36.909	4.237	2.487	8.81	0.555732	4.18944	0.480931	0.282293	5.5084	0.132651	1.70366

### Sheet: Table S3.
Quitoense ASAT	% identity to SlASAT homolog
ASAT1H	44
ASAT3H	62
ASAT4H	56

### Sheet: Table S4.
Michaelis-Menten	nC10-CoA	nC12-CoA	myo-inositol
Best-fit values
Vmax	11	36	42
Km	9.5 µM	17 µM	4.4 µM
95% CI (profile likelihood)
Vmax	11 to 12	33 to 41	39 to 45
Km	7.5 to 12 µM	12 to 23 µM	3.5 to 5.5 mM
Goodness of Fit
Degrees of Freedom	25	19	28
R squared	0.9635	0.9492	0.9766
Sum of Squares	12	140	100
Sy.x	0.69	2.7	1.9
Constraints
Km	Km > 0	Km > 0	Km > 0
Number of points
# of X values	27	21	30
# Y values analyzed	27	21	30

### Sheet: Table S5.
Carbon # (group)	1H (ppm)	13C (ppm) (from HSQC and HMBC)
1 (CH)	3.30 (dd, J = 9.6, 2.7 Hz, 1H)	72.57
2 (CH)	3.90 (t, J = 2.6 Hz, 1H)	73.44
3 (CH)	3.45 (dd, J = 9.6, 2.7 Hz, 1H)	71.2
4 (CH)	4.97 (t, J = 9.8 Hz, 1H)	75.82
- 1 (CO)		174.44
- 2 (CH2)	2.33 (t, J = 7.5 Hz, 1H)	34.96
- 3 (CH2)	1.59 (dt, J = 15.1, 7.5 Hz, 4H)	25.64
- 4 (CH2)	1.29 (tdd, J = 22.9, 16.6, 9.1 Hz, 14H)	30.11
- 5 (CH2)		30.11
- 6 (CH2)		30.11
- 7 (CH2)		30.11
- 8 (CH2)		32.6
- 9 (CH2)		23.29
10 (CH3)	0.88 (t, J = 7.0 Hz, 3H)	14.3
5 (CH)	3.22 (t, J = 9.5 Hz, 1H)	72.67
6 (CH)	3.50 (t, J = 9.6 Hz, 1H)	71.02

### Sheet: Table S6.
Characterization of I1:10 isomer mixture
1H NMR myo-inositol Ring Position				UPLC-ESI-MS
Carbon # (group)	1H (ppm)	1H Integration	1H Area %	Ret. Time (min)	Peak Area of [M+HCOO]- = 379.2	LC/MS Peak Area %
2 (CH)	5.32 (t, J = 2.9 Hz)	0.0314	0.0200421	8.3	170	0.0168384
4 or 6 (CH)	4.97 (t, J = 9.8 Hz)	1	0.638284	8.65	6086	0.602813
5 (CH)	4.66 (t, J = 9.7 Hz)	0.2363	0.150827	8.77	1537	0.152239
1 or 3 (CH)	4.60 (dd, J = 10.2, 2.8 Hz)	0.299	0.190847	8.83	2303	0.22811

### Sheet: Table S7.
Sequence name	Sequence	Description
ASAT1H - F	GCGCGGCAGCCATATGGCTAGCATGGTTGCATCACGAGTTGCTTTG	Primer used for cloning into pET28b with NheI/BamHI site
ASAT1H - R	CGACGGAGCTCGAATTCGGATCCTTAAAGACCCAAACTTGGAGAAGC	Primer used for cloning into pET28b with NheI/BamHI site
ASAT4H - F	AGCATGACTGGTGGACAGCAAATGGGTCGGATGGCCAAGTTAGAAATTG	Primer used for cloning into pET28b with BamHI/XhoI site
ASAT4H - R	GCCGGATCTCAGTGGTGGTGGTGGTGGTGCCTACTTTGGAATTGGAGAACAAAACGTTAA	Primer used for cloning into pET28b with BamHI/XhoI site
ASAT3H - F	ATAGCTAGCATGGCAACATCAACACTTTTGTCTAG	Primer used for cloning into pET28b with NheI/NotI site
ASAT3H - R	ATAGCGGCCGCTTATTTGGTTGACTCAACAA	Primer used for cloning into pET28b with NheI/NotI site
ASAT1H - VIGS - P1 - F	CGACGACAAGACCCTGTTGAAGCTGTAAGTGCATTT	Primers for LIC into pTRV2-LIC - ASAT1H - P1
ASAT1H - VIGS - P1 - R	GAGGAGAAGAGCCCTCGTCCCTTTCAAGTTGATATTGAA	Primers for LIC into pTRV2-LIC - ASAT1H - P1
ASAT1H - VIGS - P2 - F	CGACGACAAGACCCTATGTAGTCTCAACAATGTTTGAGA	Primers for LIC into pTRV2-LIC - ASAT1H - P2
ASAT1H - VIGS - P2 - R	GAGGAGAAGAGCCCTAGAAGCAAATTCTTGTATGTTTGAA	Primers for LIC into pTRV2-LIC - ASAT1H - P2
ASAT3H - VIGS - P1 - F	CGACGACAAGACCCTTTTCTTTGATGGATTGCACAAATCCTCCTC	Primers for LIC into pTRV2-LIC - ASAT3H - P1
ASAT3H - VIGS - P1 - R	GAGGAGAAGAGCCCTAAGGCACATCTTGTGGGAAGACTACATCTA	Primers for LIC into pTRV2-LIC - ASAT3H - P1
ASAT3H - VIGS - P2 - F	CGACGACAAGACCCTTTGCCACAGCACTTATTCATAAATGTGGGG	Primers for LIC into pTRV2-LIC - ASAT3H - P2
ASAT3H - VIGS - P2 - R	GAGGAGAAGAGCCCTTCATGCCTACAAGCTCTTTCACTTTTCCAA	Primers for LIC into pTRV2-LIC - ASAT3H - P2
ASAT4H - VIGS - P1 - F	CGACGACAAGACCCTGCTATCATCACCATCCAACATAGTCCCTAA	Primers for LIC into pTRV2-LIC - ASAT4H - P1
ASAT4H - VIGS - P1 - R	GAGGAGAAGAGCCCTTCTACATTAACAATTCCATTCGTAACACAA	Primers for LIC into pTRV2-LIC - ASAT4H - P1
ASAT4H - VIGS - P2 - F	CGACGACAAGACCCTGTCAAACAATTATTCTGATGGACACAAAAA	Primers for LIC into pTRV2-LIC - ASAT4H - P2
ASAT4H - VIGS - P2 - R	GAGGAGAAGAGCCCTGCCAAATCAAAGATAATAATTTTAATTGAT	Primers for LIC into pTRV2-LIC - ASAT4H - P2
PDS - VIGS - F	CGACGACAAGACCCTGCAGTGCATCTTGATCGCAT	Primers for LIC into pTRV2-LIC - PDS
PDS - VIGS - R	GAGGAGAAGAGCCCTTGTTCTTCAGTTTTCTGTCAAACCA	Primers for LIC into pTRV2-LIC - PDS
pTRV2-LIC-seq-F	GGCGGTTCTTGTGTGTCAAC	Sequencing primers for pTRV2-LIC
pTRV2-LIC-seq-R	ACCTAAAACTTCAGGCACGGA	Sequencing primers for pTRV2-LIC
pTRV1-F	GGGGCCCATGTCTTAGACGT	Primers for testing presence of pTRV1 by PCR
pTRV1-R	ACAACAGACCCAGTCCGCTT	Primers for testing presence of pTRV1 by PCR
RT_EF1α_F	CTCAAGGCTGAGCGTGAACG	Primer for relative quantification of EF1α
RT_EF1α_R	GCACAGTCAGCCTGAGAGGT	Primer for relative quantification of EF1α
RT_Actin_F	GTGTGATGGTTGGCATGGGG	Primer for relative quantification of Actin
RT_Actin_R	GGTGTTCCTCAGGGGCAACA	Primer for relative quantification of Actin
RT_TAIAT_F	GTGTGGATTCCCTTGGTATGA	Primer for relative quantification of TAIAT
RT_TAIAT_R	CCATTCATCGAAGCAAACGTAG	Primer for relative quantification of TAIAT
RT_ASAT1H_F	TCCTATAGCTGAGGCAGTACTTA	Primer for relative quantification of ASAT1H
RT_ASAT1H_R	TCATAGCCTGGAGGGAATTTATC	Primer for relative quantification of ASAT1H
RT_ASAT3H_F	CTACAGCTCGACAAGTGGATTTC	Primer for relative quantification of ASAT3H
RT_ASAT3H_R	CGCGATTCAGATGGAGCATTTA	Primer for relative quantification of ASAT3H
RT_ASAT4H_F	TGTGCCAATACTCTTCCACTAC	Primer for relative quantification of ASAT4H
RT_ASAT4H_R	TTAACGTCTCGGCCAAAGAG	Primer for relative quantification of ASAT4H
